# miR-21: A therapeutic target for delaying severe liver disease and hepatocellular carcinoma in high-fat-diet-fed mice

**DOI:** 10.1101/2024.09.19.613915

**Authors:** Urmila Jagtap, Anan Quan, Yuho Ono, Jonathan Lee, Kylie A. Shen, Sergei Manakov, Gyongyi Szabo, Imad Nasser, Frank J. Slack

## Abstract

Liver disease, including hepatocellular carcinoma (HCC), is a major global health concern, claiming approximately 2 million lives worldwide annually, yet curative treatments remain elusive. In this study, we aimed to investigate the role of microRNA-21-5p (miR-21) in metabolic dysfunction-associated steatotic liver disease (previously NAFLD), metabolic-associated steatohepatitis (previously NASH), and HCC within the context of a Western high-fat diet, without additional choline (HFD) and offering potential therapeutic insights. We found that reduced miR-21 levels correlated with liver disease progression in WT mice fed on HFD, while miR-21 knockout mice showed exacerbated metabolic dysfunction, including obesity, hepatomegaly, hyperglycemia, insulin resistance, steatosis, fibrosis, and HCC. Our study reveals that miR-21 plays a protective role in metabolic syndrome and in the progression of liver disease to cancer. MiR-21 directly targets *Transforming growth factor beta-induced* (*Tgfbi*), a gene also known to be significantly upregulated and a potential oncogene in HCC. Further, our study showed that intervention with the administration of a miR-21 mimic in WT livers effectively improves insulin sensitivity, steatosis, fibrosis, *Tgfbi* expression and tumor burden in HFD conditions. These findings indicate that miR-21 could serve as an effective strategy to delay or prevent liver disease in high-fat-diet environments.

**Significance:** Our study demonstrates in vivo that miR-21 has protective functions in the broad spectrum of high-fat diet-based, progressive liver disease and cancer, and we show potential therapeutic value of a microRNA-21 mimic.

**Graphical abstract:** 
