## Supplementary Table S1 for "miR-21: A therapeutic target for delaying severe liver disease and hepatocellular carcinoma in high-fat-diet-fed mice"

### Sheet: Table S1_Primer sequences 
Supplementary Table S1
Primer sequences used for the quantitative real-time PCR analysis
Species	Gene name	Orientation	Sequence
Mouse	Gapdh	Forward	CATCTTCCAGGAGCGAGACC
Mouse	Gapdh	Reverse	CTCGTGGTTCACACCCATCA
Mouse	Hprt	Forward	ATGCCGAGGATTTGGAAAAAGTG
Mouse	Hprt	Reverse	TGATGGCCTCCCATCTCCTT
Mouse	Cd74	Forward	CGCCCTAGAGAGCCAGAAAG
Mouse	Cd74	Reverse	GAAGTAAGCAGTGGTGGCCT
Mouse	Ctss	Forward	ACCCTACCCTGGACTACCATT
Mouse	Ctss	Reverse	CTTTTCCCAGATGAGACGCC
Mouse	Ncf4	Forward	TCAGCCAACATCGCTGACAT
Mouse	Ncf4	Reverse	CGATAGCGGCGGTAGATGAG
Mouse	Insig1	Forward	TCCCCGACGAGGTGATAGC
Mouse	Insig1	Reverse	GCTGGCCCATTCTCTCTTGAA
Mouse	Il1b	Forward	TGCCACCTTTTGACAGTGATG
Mouse	Il1b	Reverse	TGATGTGCTGCTGCGAGATT
Mouse	Foxa3	Forward	GCGGGCGAGGTGTATTCTC
Mouse	Foxa3	Reverse	GAGCTGAGTGGGTTCAAGGTC
Mouse	Tgfb2	Forward	TCGACATGGATCAGTTTATGCG
Mouse	Tgfb2	Reverse	CCCTGGTACTGTTGTAGATGGA
Mouse	F4/80	Forward	TGACTCACCTTGTGGTCCTAA
Mouse	F4/80	Reverse	CTTCCCAGAATCCAGTCTTTCC
Mouse	Tgfbi	Forward	CAGCACGGCCCCAATGTAT
Mouse	Tgfbi	Reverse	GGGACCTTTTCATATCCAGGACA
Mouse	Timp2	Forward	TCAGAGCCAAAGCAGTGAGC
Mouse	Timp2	Reverse	GCCGTGTAGATAAACTCGATGTC
Mouse	Acta2/αSMA	Forward	GTCCCAGACATCAGGGAGTAA
Mouse	Acta2/αSMA	Reverse	TCGGATACTTCAGCGTCAGGA
Mouse	Cd68	Forward	TGTCTGATCTTGCTAGGACCG
Mouse	Cd68	Reverse	GAGAGTAACGGCCTTTTTGTGA
Mouse	Col1a1	Forward	CTGACGCATGGCCAAGAAGA
Mouse	Col1a1	Reverse	ACAGATCAAGCATACCTCGGG
Mouse	Col1a2	Forward	TGGATACGCGGACTCTGTTG
Mouse	Col1a2	Reverse	CCATGGGACCATCAACACCA
Mouse	Dcn	Forward	CTATGTGCCCCTACCGATGC
Mouse	Dcn	Reverse	CTAGCAAGGTTGTGTCGGGT
Mouse	Tnfα	Forward	GATCGGTCCCCAAAGGGATG
Mouse	Tnfα	Reverse	GGCTACAGGCTTGTCACTCG
Mouse	Stat3	Forward	TACAGCGACAGCTTCCCCAT
Mouse	Stat3	Reverse	AAACACCAACGTGGCATGTG
Mouse	Mmp9	Forward	AAACCTCCAACCTCACGGAC
Mouse	Mmp9	Reverse	CTGAAGCATCAGCAAAGCCG
Mouse	Timp3	Forward	CCAGGATGCCTTCTGCAACT
Mouse	Timp3	Reverse	AATAGTGTAGACCAGAGTGCCA
