## Supplementary Table S2 for "miR-21: A therapeutic target for delaying severe liver disease and hepatocellular carcinoma in high-fat-diet-fed mice"

### Sheet: Table S2_Upregulated_Fold >2
Supplementary Table S2
Differentially upregulated genes in tumors extracted from miR-21 KO vs WT on HFD with fold change > 2
ensembl_gene_id	log2FoldChange	pvalue	padj
ENSMUSG00000040715	28.043	6.79943e-05	0.00306333
ENSMUSG00000024471	26.9622	4.74412e-07	5.2945e-05
ENSMUSG00000030653	20.8608	2.66733e-08	5.11737e-06
ENSMUSG00000056328	20.2076	2.12951e-07	2.77568e-05
ENSMUSG00000100944	16.1853	0.00327676	0.0453777
ENSMUSG00000058883	8.19982	0.000262432	0.00819882
ENSMUSG00000032549	8.17749	5.30519e-06	0.000390458
ENSMUSG00000094686	7.60467	0.000715775	0.0165311
ENSMUSG00000067547	7.43408	9.74206e-05	0.00402743
ENSMUSG00000044338	7.03831	0.00056228	0.014119
ENSMUSG00000041245	6.97763	0.0015553	0.027594
ENSMUSG00000091845	6.94437	0.000287529	0.00859816
ENSMUSG00000060177	6.65139	0.00288392	0.0411731
ENSMUSG00000109926	6.57693	0.00089571	0.0195298
ENSMUSG00000095294	6.16438	0.00121496	0.023709
ENSMUSG00000049436	5.55852	0.00266387	0.0390862
ENSMUSG00000017412	5.13838	0.00200367	0.0324906
ENSMUSG00000055865	4.90612	0.00173781	0.0296138
ENSMUSG00000037010	4.78211	0.000507501	0.0130695
ENSMUSG00000032537	4.75375	0.00152667	0.0273536
ENSMUSG00000095134	4.53529	0.000789125	0.0177294
ENSMUSG00000021010	4.41196	0.00258775	0.0384552
ENSMUSG00000041064	4.35866	0.00207881	0.0331117
ENSMUSG00000026077	4.20381	0.000140961	0.0051211
ENSMUSG00000038026	4.16713	0.00144082	0.0264538
ENSMUSG00000070469	4.15487	0.00027915	0.00847298
ENSMUSG00000022947	4.12463	5.81509e-06	0.000418956
ENSMUSG00000056978	3.86622	0.00122113	0.0237751
ENSMUSG00000047330	3.77866	0.000125034	0.00471291
ENSMUSG00000035165	3.77646	1.9933e-07	2.63842e-05
ENSMUSG00000028583	3.76696	0.00170478	0.029226
ENSMUSG00000041559	3.75171	1.80432e-07	2.4647e-05
ENSMUSG00000057836	3.56939	0.000148472	0.00531478
ENSMUSG00000052572	3.49524	0.00269146	0.0393612
ENSMUSG00000109564	3.3187	0.0013875	0.0257237
ENSMUSG00000042985	3.30608	0.00107953	0.0217114
ENSMUSG00000006154	3.23833	0.00280759	0.0404554
ENSMUSG00000018930	3.22396	0.000485561	0.0126801
ENSMUSG00000039533	3.1824	8.16967e-07	8.3034e-05
ENSMUSG00000044313	3.04661	0.000373336	0.0105367
ENSMUSG00000074923	3.00441	9.31642e-06	0.000616581
ENSMUSG00000016283	2.94025	9.8064e-08	1.53619e-05
ENSMUSG00000055116	2.93895	4.65363e-08	8.19182e-06
ENSMUSG00000021198	2.91824	0.00231054	0.0356672
ENSMUSG00000098090	2.83884	0.000113955	0.00444699
ENSMUSG00000090698	2.79873	9.50989e-06	0.000624544
ENSMUSG00000091345	2.78986	0.00202999	0.0326809
ENSMUSG00000044229	2.78624	5.71147e-06	0.000413235
ENSMUSG00000020937	2.78339	0.00295642	0.0418185
ENSMUSG00000037411	2.77978	0.000510174	0.0130695
ENSMUSG00000037379	2.76106	4.14099e-08	7.44289e-06
ENSMUSG00000001622	2.72892	1.07277e-12	9.15875e-10
ENSMUSG00000029096	2.69861	2.37757e-06	0.00020336
ENSMUSG00000052131	2.6715	0.0024869	0.0372751
ENSMUSG00000060044	2.65097	4.75234e-06	0.000359054
ENSMUSG00000035910	2.63144	2.45181e-06	0.000207251
ENSMUSG00000027068	2.56877	6.22517e-05	0.00284211
ENSMUSG00000050914	2.56573	0.00363295	0.0488445
ENSMUSG00000063873	2.55457	0.0018412	0.0307919
ENSMUSG00000026211	2.49518	6.25571e-05	0.00284718
ENSMUSG00000006403	2.475	0.000335943	0.00967323
ENSMUSG00000050010	2.46084	0.00184756	0.0308329
ENSMUSG00000070390	2.45679	2.02314e-05	0.00116706
ENSMUSG00000038253	2.43991	0.0018924	0.0312078
ENSMUSG00000039878	2.42108	0.00364475	0.0489262
ENSMUSG00000038524	2.39841	4.99186e-05	0.00242838
ENSMUSG00000037148	2.38441	1.79702e-09	6.52852e-07
ENSMUSG00000084350	2.37236	0.000279373	0.00847298
ENSMUSG00000072980	2.37113	0.000345545	0.00989964
ENSMUSG00000024420	2.34732	0.000361126	0.0102771
ENSMUSG00000068735	2.3412	1.04195e-09	4.23601e-07
ENSMUSG00000030651	2.30321	0.000131916	0.00488605
ENSMUSG00000040998	2.29177	0.00226785	0.0351393
ENSMUSG00000041695	2.28216	8.94549e-06	0.000596657
ENSMUSG00000097715	2.26634	9.90048e-06	0.000645232
ENSMUSG00000032890	2.22534	8.20381e-06	0.000551496
ENSMUSG00000028480	2.21956	0.000477896	0.0125972
ENSMUSG00000024672	2.2132	0.000353117	0.0100827
ENSMUSG00000050666	2.20043	7.22336e-07	7.43005e-05
ENSMUSG00000036353	2.18986	2.25815e-05	0.0012642
ENSMUSG00000030022	2.18556	2.18485e-06	0.000190339
ENSMUSG00000078495	2.17753	1.66751e-06	0.000156443
ENSMUSG00000004038	2.17311	2.55518e-05	0.00138507
ENSMUSG00000116815	2.16075	0.00137002	0.0255384
ENSMUSG00000082676	2.14312	0.000159756	0.00562441
ENSMUSG00000036596	2.14027	0.00370622	0.0494791
ENSMUSG00000089945	2.1215	7.64345e-05	0.00333027
ENSMUSG00000060568	2.10797	0.00262836	0.0388901
ENSMUSG00000024529	2.10324	0.00217162	0.034207
ENSMUSG00000053219	2.10228	0.00160399	0.0280904
ENSMUSG00000043496	2.10031	0.000529748	0.0134805
ENSMUSG00000020381	2.09857	3.43387e-09	9.77223e-07
ENSMUSG00000027463	2.08593	0.00235834	0.0359542
ENSMUSG00000021322	2.0854	0.00101615	0.020955
ENSMUSG00000046160	2.04921	0.00285435	0.0409564
ENSMUSG00000026566	2.04549	0.000643435	0.015355
ENSMUSG00000037035	2.04316	0.000109024	0.0043152
ENSMUSG00000048327	2.0428	0.00205514	0.0328879
ENSMUSG00000074682	2.02664	0.00238135	0.0362079
ENSMUSG00000079105	2.01976	0.0032039	0.044622
ENSMUSG00000019874	2.01704	0.000641468	0.0153404
ENSMUSG00000043542	2.01371	3.18876e-05	0.00167533

### Sheet: Table S2_Downregulated_Fold >2
Supplementary Table S2
Differentially downregulated genes in tumors extracted from miR-21 KO vs WT on HFD with fold change > 2
ensembl_gene_id	log2FoldChange	pvalue	padj
ENSMUSG00000060807	-2.0155	5.27313e-09	1.3241e-06
ENSMUSG00000059824	-2.06406	1.62257e-05	0.000972122
ENSMUSG00000005514	-2.09026	3.0036e-09	8.69264e-07
ENSMUSG00000048895	-2.10602	0.000443921	0.0118808
ENSMUSG00000058613	-2.11136	1.13455e-07	1.72969e-05
ENSMUSG00000094958	-2.12324	0.00048567	0.0126801
ENSMUSG00000043822	-2.15793	0.00204114	0.032766
ENSMUSG00000031274	-2.16195	2.14367e-05	0.00121203
ENSMUSG00000044505	-2.16516	2.71302e-10	1.36249e-07
ENSMUSG00000064330	-2.16877	0.000105995	0.00423883
ENSMUSG00000091898	-2.17698	0.000169606	0.00588621
ENSMUSG00000110439	-2.19984	1.70093e-10	8.801e-08
ENSMUSG00000024118	-2.20447	2.1082e-11	1.33324e-08
ENSMUSG00000041794	-2.21004	0.00191259	0.0314449
ENSMUSG00000067144	-2.22158	0.000105196	0.00423366
ENSMUSG00000036492	-2.23373	4.78053e-07	5.30049e-05
ENSMUSG00000057503	-2.23725	0.00352647	0.0478947
ENSMUSG00000031461	-2.2725	0.0011877	0.0232301
ENSMUSG00000042638	-2.2859	0.00288714	0.0411846
ENSMUSG00000078689	-2.30087	6.86798e-05	0.00308607
ENSMUSG00000042797	-2.31153	2.0527e-12	1.59318e-09
ENSMUSG00000028957	-2.32947	3.64863e-07	4.35667e-05
ENSMUSG00000026839	-2.3725	5.86935e-07	6.30309e-05
ENSMUSG00000055866	-2.37705	7.55618e-13	6.79062e-10
ENSMUSG00000115908	-2.45364	0.000810204	0.0181029
ENSMUSG00000066677	-2.45859	3.13759e-08	5.8233e-06
ENSMUSG00000078680	-2.51619	1.21498e-08	2.62605e-06
ENSMUSG00000028970	-2.51743	3.92131e-05	0.00199275
ENSMUSG00000032246	-2.57138	8.37369e-09	1.88133e-06
ENSMUSG00000084329	-2.5911	2.18992e-05	0.00123409
ENSMUSG00000028008	-2.59568	1.50764e-07	2.12752e-05
ENSMUSG00000108023	-2.60179	2.96209e-08	5.558e-06
ENSMUSG00000039519	-2.63207	3.36132e-06	0.000266952
ENSMUSG00000111942	-2.65232	1.10714e-07	1.7031e-05
ENSMUSG00000089675	-2.67677	0.000466	0.0123173
ENSMUSG00000032311	-2.71083	6.01472e-10	2.7115e-07
ENSMUSG00000005547	-2.72248	6.30437e-08	1.05536e-05
ENSMUSG00000040675	-2.73988	8.7744e-06	0.00058754
ENSMUSG00000050321	-2.76814	0.00215072	0.0340033
ENSMUSG00000089873	-2.77215	8.48193e-05	0.00357603
ENSMUSG00000028445	-2.78825	4.29239e-06	0.000330147
ENSMUSG00000039323	-2.88005	2.77018e-09	8.5076e-07
ENSMUSG00000109540	-2.88529	5.46063e-08	9.39957e-06
ENSMUSG00000060371	-2.94082	1.9092e-06	0.000171576
ENSMUSG00000024211	-2.96522	3.4153e-06	0.000269982
ENSMUSG00000032908	-2.99449	2.09258e-06	0.000183663
ENSMUSG00000072494	-3.00722	2.50426e-05	0.00136964
ENSMUSG00000090061	-3.02808	0.00146367	0.0267076
ENSMUSG00000028240	-3.02881	2.13061e-08	4.18163e-06
ENSMUSG00000065987	-3.12412	6.51074e-05	0.00294103
ENSMUSG00000079263	-3.15779	0.00336268	0.0461558
ENSMUSG00000058057	-3.16541	3.98846e-10	1.9458e-07
ENSMUSG00000062061	-3.20687	0.00126891	0.0245098
ENSMUSG00000038599	-3.2099	0.000809542	0.0181029
ENSMUSG00000060560	-3.2249	0.00048028	0.0125972
ENSMUSG00000078675	-3.22567	9.94525e-07	9.75949e-05
ENSMUSG00000056486	-3.2329	0.000305199	0.00898496
ENSMUSG00000072849	-3.24776	0.00339559	0.0465408
ENSMUSG00000092247	-3.26294	0.000502053	0.0129691
ENSMUSG00000058145	-3.31211	0.00018771	0.0063975
ENSMUSG00000070368	-3.3423	5.96521e-05	0.00274545
ENSMUSG00000024992	-3.34272	6.66328e-06	0.000469029
ENSMUSG00000038550	-3.34504	1.05594e-05	0.000672766
ENSMUSG00000010021	-3.36327	3.05923e-06	0.000249935
ENSMUSG00000096688	-3.36572	0.000273285	0.00841079
ENSMUSG00000002791	-3.367	0.000833604	0.0184268
ENSMUSG00000042671	-3.37511	0.00240244	0.0363668
ENSMUSG00000098330	-3.37657	3.30177e-06	0.000263447
ENSMUSG00000108852	-3.38491	0.00220485	0.0346028
ENSMUSG00000068303	-3.38688	1.79835e-08	3.61257e-06
ENSMUSG00000058064	-3.4009	0.00133162	0.0251941
ENSMUSG00000028354	-3.43746	0.000959267	0.0203982
ENSMUSG00000041698	-3.5002	8.61298e-07	8.65097e-05
ENSMUSG00000040728	-3.53688	0.00164025	0.0284627
ENSMUSG00000116284	-3.6396	2.67605e-06	0.000221814
ENSMUSG00000032010	-3.65477	3.95188e-09	1.05435e-06
ENSMUSG00000038576	-3.70419	2.8497e-08	5.40652e-06
ENSMUSG00000068740	-3.76232	1.60316e-05	0.000963871
ENSMUSG00000066361	-3.79145	0.0027962	0.0403594
ENSMUSG00000022388	-3.82716	0.000588347	0.0145717
ENSMUSG00000073830	-4.02388	9.37857e-06	0.000618298
ENSMUSG00000078688	-4.08981	1.96963e-09	6.9586e-07
ENSMUSG00000019767	-4.1316	2.71993e-05	0.00146078
ENSMUSG00000096674	-4.2154	0.0014378	0.0264268
ENSMUSG00000038656	-4.23356	6.6749e-06	0.000469029
ENSMUSG00000025003	-4.23798	1.36276e-07	1.96066e-05
ENSMUSG00000090165	-4.24913	1.08089e-08	2.39692e-06
ENSMUSG00000068606	-4.30287	7.16925e-06	0.000497622
ENSMUSG00000029683	-4.3275	0.000288848	0.00860746
ENSMUSG00000043020	-4.36449	0.000604273	0.0147323
ENSMUSG00000004552	-4.42583	0.00050006	0.0129371
ENSMUSG00000029228	-4.49985	3.00276e-09	8.69264e-07
ENSMUSG00000032889	-4.54656	0.0015096	0.027219
ENSMUSG00000030703	-4.59286	5.85039e-07	6.30309e-05
ENSMUSG00000078597	-4.63545	5.02863e-10	2.38511e-07
ENSMUSG00000082363	-4.64798	3.15033e-06	0.000252571
ENSMUSG00000023800	-4.65115	0.000317684	0.00928845
ENSMUSG00000061322	-4.65952	0.000246955	0.00791135
ENSMUSG00000100622	-4.77721	0.00246412	0.0371358
ENSMUSG00000098050	-4.79375	4.06242e-05	0.00204619
ENSMUSG00000061356	-4.80183	5.82811e-05	0.00269688
ENSMUSG00000090215	-4.82293	0.00148868	0.027013
ENSMUSG00000043192	-4.92308	0.00357183	0.0482891
ENSMUSG00000078687	-4.92568	2.36971e-14	2.38016e-11
ENSMUSG00000039092	-4.92783	0.000367167	0.010397
ENSMUSG00000092560	-4.9985	0.000106746	0.00423883
ENSMUSG00000070713	-5.0205	1.0567e-07	1.64028e-05
ENSMUSG00000067225	-5.03458	5.68421e-19	1.38654e-15
ENSMUSG00000108810	-5.04958	0.00135827	0.0253746
ENSMUSG00000117558	-5.05425	0.00206747	0.0329926
ENSMUSG00000078685	-5.11157	4.43323e-08	7.88514e-06
ENSMUSG00000070687	-5.17042	0.00119732	0.0233916
ENSMUSG00000095061	-5.26562	0.000330546	0.00955726
ENSMUSG00000107653	-5.37263	5.32479e-05	0.00253261
ENSMUSG00000085815	-5.42406	0.000717766	0.0165396
ENSMUSG00000084347	-5.48639	0.00293196	0.0416153
ENSMUSG00000040498	-5.51134	1.36644e-07	1.96066e-05
ENSMUSG00000091014	-5.58257	6.11841e-06	0.000438957
ENSMUSG00000031535	-5.6689	0.000226919	0.00745123
ENSMUSG00000108487	-5.75926	1.3072e-09	5.07281e-07
ENSMUSG00000070645	-5.76787	0.00359732	0.0484801
ENSMUSG00000093610	-5.83242	4.00887e-05	0.00202519
ENSMUSG00000041750	-5.85517	0.000103891	0.00419373
ENSMUSG00000113036	-6.0968	0.00274758	0.0398597
ENSMUSG00000078686	-6.25926	6.36501e-31	1.08683e-26
ENSMUSG00000083929	-6.27016	0.00263778	0.0389911
ENSMUSG00000094793	-6.29634	3.63922e-07	4.35667e-05
ENSMUSG00000103953	-6.35554	0.000762913	0.0172998
ENSMUSG00000099891	-6.37891	9.57519e-05	0.00397801
ENSMUSG00000073842	-6.39089	1.76404e-13	1.67339e-10
ENSMUSG00000101496	-6.4214	0.000131559	0.00488605
ENSMUSG00000091269	-6.50113	0.000243516	0.00782596
ENSMUSG00000038092	-6.56785	1.35451e-07	1.96066e-05
ENSMUSG00000094090	-6.58238	0.000448559	0.0119861
ENSMUSG00000075312	-6.79346	0.00369752	0.0494015
ENSMUSG00000072476	-6.84021	9.99314e-05	0.00408213
ENSMUSG00000083689	-6.96998	0.000571871	0.0142759
ENSMUSG00000114500	-6.99384	3.21903e-05	0.00168604
ENSMUSG00000043618	-7.12457	0.000195089	0.00660943
ENSMUSG00000110275	-7.20809	0.00155625	0.027594
ENSMUSG00000083720	-7.26112	5.38017e-06	0.000392592
ENSMUSG00000096862	-7.34223	0.00349201	0.0475487
ENSMUSG00000083116	-7.39117	1.77239e-05	0.00103998
ENSMUSG00000093954	-7.42162	6.43592e-06	0.000457889
ENSMUSG00000081824	-7.44336	5.12754e-07	5.64857e-05
ENSMUSG00000082536	-7.46669	1.94236e-07	2.59108e-05
ENSMUSG00000091697	-7.47419	0.000137749	0.00503652
ENSMUSG00000091383	-7.53632	0.000296645	0.00877852
ENSMUSG00000091867	-7.59796	2.64316e-09	8.35778e-07
ENSMUSG00000078480	-7.67705	0.00129556	0.0248558
ENSMUSG00000089791	-7.7825	0.000643877	0.015355
ENSMUSG00000101316	-7.79075	1.80284e-06	0.000164618
ENSMUSG00000057262	-7.80699	0.000598685	0.0146665
ENSMUSG00000078683	-7.91421	1.06177e-28	9.0649e-25
ENSMUSG00000112007	-8.10515	0.00183974	0.0307919
ENSMUSG00000056553	-8.1055	5.18827e-05	0.00249549
ENSMUSG00000084403	-8.22034	0.000116584	0.00448349
ENSMUSG00000050550	-8.30525	0.00169197	0.0290962
ENSMUSG00000110715	-8.66342	9.75474e-05	0.00402743
ENSMUSG00000113255	-8.67893	5.3208e-05	0.00253261
ENSMUSG00000110569	-8.80904	0.000690889	0.0161602
ENSMUSG00000062611	-8.99473	0.000737258	0.0168298
ENSMUSG00000098915	-9.01216	0.000592761	0.0146263
ENSMUSG00000059751	-9.40065	7.50299e-06	0.000514214
ENSMUSG00000067017	-9.67896	5.66875e-05	0.00264464
ENSMUSG00000083061	-9.7702	5.22961e-09	1.3241e-06
ENSMUSG00000056487	-9.77445	1.18051e-09	4.68773e-07
ENSMUSG00000060019	-9.90162	7.96297e-06	0.000537421
ENSMUSG00000102550	-9.92814	7.33415e-09	1.73931e-06
ENSMUSG00000110123	-10.2985	3.72583e-07	4.40274e-05
ENSMUSG00000048087	-10.3193	0.000115291	0.00445963
ENSMUSG00000100801	-10.6933	1.68754e-07	2.34266e-05
ENSMUSG00000066362	-11.0716	7.90046e-06	0.000535319
ENSMUSG00000074280	-11.8627	8.89224e-07	8.82761e-05
ENSMUSG00000021908	-12.6617	4.6372e-05	0.00226877
ENSMUSG00000084349	-14.7825	3.73878e-07	4.40274e-05
ENSMUSG00000067919	-18.8445	4.57558e-16	7.52705e-13
ENSMUSG00000081434	-23.498	3.78799e-17	7.18665e-14
ENSMUSG00000091157	-25.1874	4.75653e-15	5.80126e-12
ENSMUSG00000068396	-25.9254	5.57743e-16	7.93621e-13
ENSMUSG00000063696	-25.9289	1.15072e-27	6.54954e-24
ENSMUSG00000117300	-31.097	2.03408e-06	0.000181696
ENSMUSG00000059040	-32.6481	8.89969e-16	1.16894e-12
ENSMUSG00000069306	-33.2676	2.38197e-06	0.00020336
ENSMUSG00000064193	-35.4121	4.4531e-23	1.90092e-19
ENSMUSG00000075391	-36.2569	1.16332e-19	3.3106e-16
ENSMUSG00000059422	-36.8481	1.05233e-14	1.12304e-11

### Sheet: Table S2_Cancermine_Up
Supplementary Table S2
Cancermine analysis of upregulated genes in tumors extracted from miR-21 KO vs WT on HFD with fold change > 2
gene	driver_citations	oncogene_citations	tumor_suppressor_citations	all_citations
LOX	6	19	15	40
OIP5	0	13	0	13
SERPINE1	1	9	2	12
MUC16	2	7	1	10
GSTM3	0	5	4	9
PLCD3	0	4	0	4
PDPN	2	2	0	4
SPON2	1	2	1	4
KCNJ2	1	2	0	3
HOXA5	0	2	18	20
NPAS2	0	2	5	7
APLN	0	2	0	2
CCL4	0	2	0	2
FABP7	2	1	0	3
PAK6	0	1	2	3
CSN3	0	1	0	1
FMOD	0	1	0	1
INHBB	0	1	0	1
SLC39A5	0	1	0	1
DLG2	1	0	5	6
NPAS3	1	0	4	5
ADAMTS9	0	0	10	10
ARHGAP10	0	0	9	9
SHISA3	0	0	6	6
EPHB1	0	0	3	3
HTRA3	0	0	2	2
UPK1B	0	0	1	1

### Sheet: Table S2_Cancermine_Down
Supplementary Table S2
Cancermine analysis of downregulated genes in tumors extracted from miR-21 KO vs WT on HFD with fold change > 2
gene	driver_citations	oncogene_citations	tumor_suppressor_citations	all_citations
CCDC170	1	0	0	1
FMN2	0	1	0	1
MTHFD1L	0	1	0	1
NRG4	0	1	0	1
SGPP2	0	1	0	1
DBP	0	2	0	2
GRM8	0	2	0	2
USP2	0	2	0	2
TIAM2	0	4	0	4
COL4A5	0	0	1	1
SUSD4	0	0	1	1
CDK5R1	0	1	1	2
TNNC1	0	1	1	2
IGFBP2	7	10	2	19
DKK 4.00	0	2	3	5
GUCY2C	1	0	4	5
PER3	1	2	4	7
ESRP1	0	0	5	5
PER2	0	0	9	9
